# A lymph node-to-tumour PDL1^+^macrophage circuit antagonizes dendritic cell immunotherapy

**DOI:** 10.1101/2023.03.14.532534

**Authors:** Jenny Sprooten, Isaure Vanmeerbeek, Angeliki Datsi, Jannes Govaerts, Daniel M Borràs, Stefan Naulaerts, Raquel S. Laureano, Anna Calvet, Marc Kuballa, Michael C. Sabel, Marion Rapp, Christiane Knobbe-Thomsen, Peng Liu, Liwei Zhao, Oliver Kepp, Guido Kroemer, Louis Boon, Sabine Tejpar, Jannie Borst, Susan Schlenner, Steven De Vleeschouwer, Rüdiger V. Sorg, Abhishek D Garg

**Affiliations:** Laboratory of Cell Stress & Immunity, Department of Cellular & Molecular Medicine, KU Leuven, Belgium; Institute for Transplantation Diagnostics and Cell Therapeutics, Medical Faculty, Heinrich Heine University Hospital, Düsseldorf, Germany; Department of Neurosurgery, Medical Faculty, Heinrich Heine University Hospital, Düsseldorf, Germany; Metabolomics and Cell Biology Platforms, Gustave Roussy Cancer Center, Université Paris Saclay, Villejuif, France; Centre de Recherche des Cordeliers, Equipe labellisée par la Ligue contre le cancer, Université de Paris, Sorbonne Université, Inserm U1138, Institut Universitaire de France, Paris, France; Institut du Cancer Paris CARPEM, Department of Biology, Hôpital Européen Georges Pompidou, AP-HP, Paris, France; JJP Biologics, Warsaw, Poland; Laboratory for Molecular Digestive Oncology, Department of Oncology, KU Leuven, Belgium; Department of Immunology and Oncode Institute, Leiden University Medical Center, Leiden, Netherlands; Department of Microbiology, Immunology and Transplantation, KU Leuven-University of Leuven, Leuven, Belgium; Department of Neurosurgery, University Hospitals Leuven, Leuven, Belgium; Laboratory of Experimental Neurosurgery and Neuroanatomy, Department of Neurosciences, KU Leuven, Belgium; Leuven Brain Institute (LBI), Leuven, Belgium

**Keywords:** macrophages, damage-associated molecular patterns (DAMPs), tumour-associated antigens (TAAs), apoptosis, necroptosis, mature-regulatory DCs (mregDC), immune checkpoint blockers, tumour-infiltrating lymphocytes, glioblastoma

## Abstract

Immune-checkpoint blockers (ICB) provide limited benefit against T cell-depleted tumours, calling for therapeutic innovation. Here, we aimed at designing a new type of dendritic cell (DC) vaccine by unbiased computational integration of multi-omics data from cancer patients. In a first attempt, a DC vaccine designed to present tumor antigens from cancer cells succumbing to immunogenic cancer cell death (ICD) and to elicit high type I interferon (IFN) responses failed to induce the regression of mouse tumors lacking T cell infiltrates. In lymph nodes (LNs), instead of activating CD4^+^ and CD8^+^T cells, DCs stimulated immunosuppressive PD-L1^+^LN-associated macrophages (LAMs) via a type I IFN response. Moreover, DC vaccines of this type stimulated pre-existing, T cell-suppressive, PD-L1^+^tumour-associated macrophages (TAMs). This created a T cell-suppressive circuit of PD-L1^+^macrophages, spanning across LNs and tumours. Accordingly, DC vaccines synergised with PD-L1 blockade to deplete PD-L1^+^macrophages, suppress myeloid inflammation affecting the tumor bed and draining lymph nodes, and de-inhibit effector/stem-like memory T cells, eventually causing tumour regression. The synergistic interaction between the DC vaccine and PD-L1 blockade was lost when DCs were manipulated to lose *Ifnar1*or *Ccr7* or when macrophages were depleted. Interestingly, clinical DC vaccines also potentiated lymphocyte-suppressive PD-L1^+^TAMs in patients bearing T cell-depleted tumours. Altogether, our results reveal the existence of a novel PD-L1^+^LAM/TAM-driven immunosuppressive pathway that can be elicited by DC vaccines, yet can be subverted for improving the outcome of immunotherapy.
