## Supplementary Table 1 for "A lymph node-to-tumour PDL1^+^macrophage circuit antagonizes dendritic cell immunotherapy"

### Sheet: Immuno-genetic signatures
Supplementary TABLE 1. Major immuno-genetic signatures or gene-sets used in this study
Type I IFN/ISG response signature (Human DC vaccine trajectory analyses)
"IRF7",
"STAT1",
"STAT2",
"IRF1",
"IRF9",
"RSAD2",
"ISG15",
"OAS1",
"MX2",
"IFI44L",
"IFIT3",
"IFIT2",
"OAS2",
"OASL",
"MX1",
"APOBEC3H",
"BST2",
"TRIM21",
"TRIM14",
"APOL6",
"ISG20",
"CXCL11",
"CXCL10",
"CCL8",
"CXCL9",
"CCR5",
"CD38",
"IFI27"#,
#"CMPK2",
#"CKS2",
#"BARD1",
#"TYMS",
#"NDC80"
The mregDC signature (Human DC vaccine trajectory analyses)
"MARCKSL1",
"CD80",
"TRAF1",
"RELB",
"CCL22",
"BIRC2",
"IL12B",
"ENO3",
"LAMP3",
"MARCKS",
"FSCN1",
"CD274",
"PDCD1LG2",
"CD200",
"FAS",
"SOCS2",
"CCL17",
"IL4L1",
"CCL19",
"BIRC3",
"CCR7",
"IDO1",
"NAAA",
"C1orf54",
"DNASE1L3",
"CLEC9A",
"XCR1",
"IRF8",
"IRF4",
"SIRPA",
"CD1C",
"CD1E",
"FCER1A",
"FCGR2B",
"CLEC10A"
Type I IFN-response signature (Mouse tumour transcriptomics data)
IFI44
IFITM3
IFIT2
MX1
MX2
IFNB1
IRF1
IRF3
OAS3
OAS2
IRF9
STAT1
IFI27
ISG20
DC-signature (Mouse tumour transcriptomics data)
HSD11B1
CD209E
CCL22
CCL17
Macrophage signature (Mouse tumour transcriptomics data)
MSR1
MARCO
CXCL5
CHIT1
CD68
CCL7
APOE
IFNg/effector signature (Mouse tumour transcriptomics data)
CCL5
CXCL9
IFNG
GZMA
PRF1
