## Supplementary Table 3 for "A lymph node-to-tumour PDL1^+^macrophage circuit antagonizes dendritic cell immunotherapy"

### Sheet: Vakzinierte Patienten
Supplementary TABLE 3. Glioblastoma patient details from GlioVax clinical trial
	Patient	Age (at Resection)	MGMTmeth
Primary	Pat001	64.063	non-methylated
	Pat002	57	non-methylated
	Pat003	76	methylated
	Pat004	59	methylated
	Pat005	62	non-methylated
	Pat006	56	non-methylated
	Pat007	35	methylated
	Pat008	47.189	non-methylated
	Pat009	47	not-methylated
	Pat010	78	methylated
	Pat011	82.3233	methylated
	Pat012	59	non-methylated
	Pat013	46	methylated
	Pat014	58	non-methylated
Vaccinated	Pat015	81	methylated
	Pat016	51	not-methylated
	Pat017	41	not-methylated
	Pat018	60	not-methylated
	Pat019	53	not-methylated
